# Revealing Gene Expression Heterogeneity in a Clonal Population of *Tetrahymena thermophila* through Single-Cell RNA Sequencing

**DOI:** 10.1101/2023.08.06.551249

**Authors:** Hiroki Kojima, Akiko Kashiwagi, Takashi Ikegami

## Abstract

We performed single-cell RNA sequencing (scRNA-seq) on a population of 5,000 *Tetrahymena thermophila*, using the 10x Genomics 3’ gene expression analysis, to investigate gene expression variability within this clonal population. Initially, we estimated the 3’-untranslated regions (3’ UTRs), which were absent in existing annotation files but are crucial for the 10x Genomics 3’ gene expression analysis, using the peaks2utr method. This allowed us to create a modified annotation file, which was then utilized in our scRNA-seq analysis. Our analysis revealed significant gene expression variability within the population, even after removing the effect of cell phase-related features. This variability predominantly appeared in six distinct clusters. Through gene ontology and KEGG pathway enrichment analyses, we identified that these were primarily associated with ribosomal proteins, proteins specific to mitochondria, proteins involved in peroxisome-specific carbon metabolism, cytoskeletal proteins, motor proteins, and immobilized antigens.
