## Supplemental Table 1 for "Revealing Gene Expression Heterogeneity in a Clonal Population of *Tetrahymena thermophila* through Single-Cell RNA Sequencing"

### Sheet: Sheet1
	Table S1. Statistics of scRNA-seq
	Reference genome sequence	Number of cells	Number of reads	Median genes per cell	Sequencing saturation	Reads mapped confidently to genome	Reads mapped confidently to transcriptome	Fraction reads in cells	Total genes detected	Median UMI per cell
	TGD (original)	5000	562969961	616	0.342	0.144	0.094	0.66	21387	1843
	NCBI (original)	5000	562969961	594	0.297	0.814	0.316	0.365	21683	5866
	NCBI (with rRNA & with 3'UTR)	5000	562969961	756	0.367	0.813	0.788	0.306	21836	12698
	NCBI (without rRNA & without 3'UTR)	5000	562969961	629	0.342	0.814	0.096	0.659	21694	1878
	NCBI (without rRNA & with 3'UTR)	5000	562969961	863	0.348	0.813	0.134	0.639	21870	2776
