## Supplemental Table 2 for "Revealing Gene Expression Heterogeneity in a Clonal Population of *Tetrahymena thermophila* through Single-Cell RNA Sequencing"

### Sheet: Sheet1
	Table S2. List of cell-cycle marker genes.
	Cluster 1*	Cluster 2*	Cluster 5A*	Cluster 5B*	Cluster 5C*	Cluster 5D*	Cluster 7*
	TTHERM_000001189	TTHERM_000382209	TTHERM_000056049	TTHERM_000109313	TTHERM_000438819	TTHERM_00001090	TTHERM_000011759
	TTHERM_000030595	TTHERM_000455680	TTHERM_00013120	TTHERM_00037210	TTHERM_000529532	TTHERM_000191179	TTHERM_00001200
	TTHERM_000047139	TTHERM_00050600	TTHERM_00014940	TTHERM_00059040	TTHERM_000570549	TTHERM_00024350	TTHERM_000024129
	TTHERM_000058258	TTHERM_000628579	TTHERM_000378989	TTHERM_00083360	TTHERM_00079420	TTHERM_00024380	TTHERM_00002620
	TTHERM_000061549	TTHERM_000697499	TTHERM_00046490	TTHERM_00088010	TTHERM_000823729	TTHERM_00024410	TTHERM_000028549
	TTHERM_00006390	TTHERM_00082260	TTHERM_00112560	TTHERM_00128320	TTHERM_00136030	TTHERM_00030580	TTHERM_000030099
	TTHERM_000081109	TTHERM_00091770	TTHERM_001356310	TTHERM_00134900	TTHERM_00143660	TTHERM_000357059	TTHERM_000031688
	TTHERM_000086929	TTHERM_001015949	TTHERM_00218760	TTHERM_001356321	TTHERM_00189170	TTHERM_000384969	TTHERM_00003780
	TTHERM_000123789	TTHERM_001080378	TTHERM_002653519	TTHERM_00142290	TTHERM_00189180	TTHERM_000446389	TTHERM_00005950
	TTHERM_000145989	TTHERM_00112440	TTHERM_00298220	TTHERM_00263130	TTHERM_00241670	TTHERM_000457099	TTHERM_000086966
	TTHERM_000155299	TTHERM_00123780	TTHERM_00298379	TTHERM_00295620	TTHERM_00252280	TTHERM_00048840	TTHERM_00011220
	TTHERM_000158049	TTHERM_00125410	TTHERM_00312260	TTHERM_00307700	TTHERM_00257230	TTHERM_000695779	TTHERM_00013310
	TTHERM_000161298	TTHERM_00125500	TTHERM_00318530	TTHERM_00338360	TTHERM_00265100	TTHERM_000711791	TTHERM_00013500
	TTHERM_00023930	TTHERM_001276421	TTHERM_00335950	TTHERM_00343320	TTHERM_00277470	TTHERM_00079060	TTHERM_00013590
	TTHERM_000242219	TTHERM_00136210	TTHERM_00379030	TTHERM_00415590	TTHERM_00283180	TTHERM_00079520	TTHERM_000160559
	TTHERM_000266278	TTHERM_00138480	TTHERM_00420400	TTHERM_00420010	TTHERM_00294490	TTHERM_00092790	TTHERM_00019700
	TTHERM_000295779	TTHERM_00138560	TTHERM_00433640	TTHERM_00439320	TTHERM_00316410	TTHERM_001015921	TTHERM_000223430
	TTHERM_00030040	TTHERM_00145250	TTHERM_00460480	TTHERM_00444760	TTHERM_00316500	TTHERM_001044441	TTHERM_00028680
	TTHERM_00030080	TTHERM_00146080	TTHERM_00466120	TTHERM_00463840	TTHERM_00360330	TTHERM_001181997	TTHERM_000300119
	TTHERM_00030220	TTHERM_00148800	TTHERM_00499540	TTHERM_00474370	TTHERM_00417920	TTHERM_00118700	TTHERM_00030100
	TTHERM_00030560	TTHERM_00148890	TTHERM_00503840	TTHERM_00488200	TTHERM_00417930	TTHERM_001216089	TTHERM_000304329
	TTHERM_000311946	TTHERM_00149230	TTHERM_00535470	TTHERM_00492970	TTHERM_00442350	TTHERM_00125160	TTHERM_00037240
	TTHERM_000312369	TTHERM_00149850	TTHERM_00561799	TTHERM_00498210	TTHERM_00446400	TTHERM_00125350	TTHERM_00039230
	TTHERM_000312409	TTHERM_00157790	TTHERM_00590090	TTHERM_00614700	TTHERM_00455309	TTHERM_00134880	TTHERM_000420919
	TTHERM_000312499	TTHERM_00158180	TTHERM_00684490	TTHERM_00661530	TTHERM_00471730	TTHERM_00145420	TTHERM_00043840
	TTHERM_000357129	TTHERM_00161480	TTHERM_00703970	TTHERM_00691210	TTHERM_00476610	TTHERM_00161640	TTHERM_00046130
	TTHERM_000374979	TTHERM_00185290	TTHERM_00723610	TTHERM_00809190	TTHERM_00486070	TTHERM_00161850	TTHERM_00046340
	TTHERM_00037750	TTHERM_00185360	TTHERM_00787360	TTHERM_00829440	TTHERM_00498190	TTHERM_00193420	TTHERM_00046760
	TTHERM_000383629	TTHERM_00193570	TTHERM_00790530	TTHERM_00864890	TTHERM_00516300	TTHERM_00194130	TTHERM_00047210
	TTHERM_000393228	TTHERM_00196030	TTHERM_00794250	TTHERM_00888060	TTHERM_00554600	TTHERM_00283630	TTHERM_00047400
	TTHERM_000414229	TTHERM_00196050	TTHERM_00825460	TTHERM_01001550	TTHERM_00568050	TTHERM_00300320	TTHERM_00047710
	TTHERM_000420879	TTHERM_00218980	TTHERM_01030000	TTHERM_01020780	TTHERM_00633360	TTHERM_00313280	TTHERM_00048980
	TTHERM_000450997	TTHERM_00219585	TTHERM_01079170	TTHERM_01049190	TTHERM_00660180	TTHERM_00325620	TTHERM_00049030
	TTHERM_000459299	TTHERM_00245200	TTHERM_01179960	TTHERM_01050440	TTHERM_00670790	TTHERM_00348040	TTHERM_00049080
	TTHERM_000460539	TTHERM_00285630		TTHERM_01068300	TTHERM_00726470	TTHERM_00373820	TTHERM_00051910
	TTHERM_00046230	TTHERM_00295290		TTHERM_01080500	TTHERM_00790790	TTHERM_00393260	TTHERM_00052140
	TTHERM_00046370	TTHERM_00297160		TTHERM_01148240	TTHERM_00812950	TTHERM_00399540	TTHERM_00052260
	TTHERM_00046500	TTHERM_00298510		TTHERM_01276400	TTHERM_00823720	TTHERM_00411780	TTHERM_00052350
	TTHERM_00046630	TTHERM_00301790			TTHERM_00919690	TTHERM_00417840	TTHERM_00052470
	TTHERM_000467539	TTHERM_00313720			TTHERM_00994360	TTHERM_00420540	TTHERM_00052680
	TTHERM_00046830	TTHERM_00321740			TTHERM_01299730	TTHERM_00442880	TTHERM_000530149
	TTHERM_00047160	TTHERM_00326720				TTHERM_00455130	TTHERM_000681769
	TTHERM_00047689	TTHERM_00348880				TTHERM_00471800	TTHERM_00069420
	TTHERM_000481289	TTHERM_00382220				TTHERM_00474690	TTHERM_00070910
	TTHERM_000483725	TTHERM_00384900				TTHERM_00499660	TTHERM_000709619
	TTHERM_000486239	TTHERM_00384910				TTHERM_00522400	TTHERM_00073170
	TTHERM_000488189	TTHERM_00389810				TTHERM_00535580	TTHERM_000740641
	TTHERM_00048900	TTHERM_00389960				TTHERM_00540340	TTHERM_00075630
	TTHERM_00050560	TTHERM_00394590				TTHERM_00561740	TTHERM_00075770
	TTHERM_00050610	TTHERM_00404280				TTHERM_00569420	TTHERM_00078870
	TTHERM_00052640	TTHERM_00412070				TTHERM_00571820	TTHERM_000796699
	TTHERM_000532349	TTHERM_00420230				TTHERM_00624870	TTHERM_000835489
	TTHERM_000569319	TTHERM_00420820				TTHERM_00637050	TTHERM_000851660
	TTHERM_000571778	TTHERM_00424610				TTHERM_00655840	TTHERM_00085190
	TTHERM_00058290	TTHERM_00425970				TTHERM_00658760	TTHERM_00085399
	TTHERM_000585149	TTHERM_00429870				TTHERM_00659050	TTHERM_000856770
	TTHERM_00058660	TTHERM_00433430				TTHERM_00666790	TTHERM_00092840
	TTHERM_00058810	TTHERM_00439030				TTHERM_00726370	TTHERM_00092850
	TTHERM_000592676	TTHERM_00442810				TTHERM_00727620	TTHERM_00094040
	TTHERM_00061560	TTHERM_00463380				TTHERM_00728870	TTHERM_000962109
	TTHERM_000616229	TTHERM_00466130				TTHERM_00752270	TTHERM_000999150
	TTHERM_000623111	TTHERM_00473040				TTHERM_00836570	TTHERM_00102580
	TTHERM_000629839	TTHERM_00474739				TTHERM_00877060	TTHERM_00105150
	TTHERM_00066850	TTHERM_00475270				TTHERM_00927080	TTHERM_00105430
	TTHERM_000683159	TTHERM_00497050				TTHERM_00927170	TTHERM_00105530
	TTHERM_000691950	TTHERM_00522410				TTHERM_00938930	TTHERM_00105560
	TTHERM_000706399	TTHERM_00526690				TTHERM_00975340	TTHERM_00106890
	TTHERM_000715899	TTHERM_00532450				TTHERM_00989450	TTHERM_001080610
	TTHERM_000716069	TTHERM_00537420				TTHERM_00992650	TTHERM_00112320
	TTHERM_000727749	TTHERM_00540410				TTHERM_01075700	TTHERM_00112520
	TTHERM_000729097	TTHERM_00558460				TTHERM_01106120	TTHERM_00113010
	TTHERM_000770618	TTHERM_00558630				TTHERM_01107300	TTHERM_00113090
	TTHERM_000773137	TTHERM_00559750				TTHERM_01126430	TTHERM_001149284
	TTHERM_000773209	TTHERM_00563980				TTHERM_01251290	TTHERM_00117570
	TTHERM_00077620	TTHERM_00584700					TTHERM_00120980
	TTHERM_00077790	TTHERM_00641220					TTHERM_00122340
	TTHERM_00079790	TTHERM_00647490					TTHERM_00131260
	TTHERM_000812918	TTHERM_00659120					TTHERM_00133640
	TTHERM_000841299	TTHERM_00671990					TTHERM_00134910
	TTHERM_000849520	TTHERM_00678460					TTHERM_00136450
	TTHERM_00085590	TTHERM_00684590					TTHERM_00137610
	TTHERM_00088040	TTHERM_00686110					TTHERM_00137750
	TTHERM_00088070	TTHERM_00688380					TTHERM_00138590
	TTHERM_00088100	TTHERM_00689850					TTHERM_00138600
	TTHERM_00092860	TTHERM_00721610					TTHERM_00142230
	TTHERM_00093970	TTHERM_00723650					TTHERM_00142330
	TTHERM_000997699	TTHERM_00727520					TTHERM_001449010
	TTHERM_001008629	TTHERM_00729130					TTHERM_00145100
	TTHERM_001027699	TTHERM_00756470					TTHERM_00145260
	TTHERM_001035551	TTHERM_00773500					TTHERM_00146330
	TTHERM_001048129	TTHERM_00784320					TTHERM_001482651
	TTHERM_00104890	TTHERM_00790940					TTHERM_00149799
	TTHERM_00105090	TTHERM_00824040					TTHERM_00150000
	TTHERM_00105470	TTHERM_00825120					TTHERM_001502012
	TTHERM_00106910	TTHERM_00850580					TTHERM_00151390
	TTHERM_00107160	TTHERM_00850620					TTHERM_00151990
	TTHERM_001074539	TTHERM_00859340					TTHERM_00152100
	TTHERM_001084329	TTHERM_00923040					TTHERM_00160550
	TTHERM_001097949	TTHERM_00941410					TTHERM_00161030
	TTHERM_001106138	TTHERM_00945250					TTHERM_00161180
	TTHERM_001108531	TTHERM_00968570					TTHERM_00161750
	TTHERM_00112400	TTHERM_00971920					TTHERM_00170260
	TTHERM_001126428	TTHERM_01020820					TTHERM_00188440
	TTHERM_00113310	TTHERM_01027700					TTHERM_00188670
	TTHERM_001153639	TTHERM_01046870					TTHERM_00191990
	TTHERM_001222467	TTHERM_01075620					TTHERM_00194810
	TTHERM_001228989	TTHERM_01085570					TTHERM_00213600
	TTHERM_00127110	TTHERM_01092350					TTHERM_00237490
	TTHERM_00133420	TTHERM_01099210					TTHERM_00241840
	TTHERM_00133700	TTHERM_01113110					TTHERM_00243710
	TTHERM_00137600	TTHERM_01151610					TTHERM_00245150
	TTHERM_00137760	TTHERM_01179850					TTHERM_00248390
	TTHERM_00145690	TTHERM_01205340					TTHERM_00249810
	TTHERM_00145840	TTHERM_01208740					TTHERM_00256950
	TTHERM_00146340	TTHERM_01213960					TTHERM_00259400
	TTHERM_00148830	TTHERM_01217210					TTHERM_00264690
	TTHERM_00149720	TTHERM_01298520					TTHERM_00264830
	TTHERM_00149910						TTHERM_002653421
	TTHERM_00149990						TTHERM_002653455
	TTHERM_00151488						TTHERM_002653518
	TTHERM_00157890						TTHERM_00268340
	TTHERM_00157950						TTHERM_00277530
	TTHERM_00157980						TTHERM_00277550
	TTHERM_00160769						TTHERM_00289080
	TTHERM_00161430						TTHERM_00289530
	TTHERM_00185650						TTHERM_00292160
	TTHERM_00185880						TTHERM_00295920
	TTHERM_00189070						TTHERM_00297150
	TTHERM_00189230						TTHERM_00298260
	TTHERM_00189280						TTHERM_00300350
	TTHERM_00189310						TTHERM_00300620
	TTHERM_00191870						TTHERM_00300630
	TTHERM_00194330						TTHERM_00301770
	TTHERM_00194660						TTHERM_00304240
	TTHERM_00196120						TTHERM_00312120
	TTHERM_00196600						TTHERM_00313130
	TTHERM_00202900						TTHERM_00317000
	TTHERM_00217190						TTHERM_00317260
	TTHERM_00219110						TTHERM_00318570
	TTHERM_00219230						TTHERM_00318750
	TTHERM_00219430						TTHERM_00324420
	TTHERM_00219449						TTHERM_00325570
	TTHERM_00224600						TTHERM_00326980
	TTHERM_00225630						TTHERM_00327100
	TTHERM_00237630						TTHERM_00335700
	TTHERM_00237640						TTHERM_00336020
	TTHERM_00241540						TTHERM_00338200
	TTHERM_00241730						TTHERM_00338210
	TTHERM_00241960						TTHERM_00338300
	TTHERM_00245660						TTHERM_00344110
	TTHERM_00247110						TTHERM_00344130
	TTHERM_00263240						TTHERM_00346460
	TTHERM_00264930						TTHERM_00347990
	TTHERM_00266668						TTHERM_00349090
	TTHERM_00268140						TTHERM_00349120
	TTHERM_00268290						TTHERM_00353310
	TTHERM_00277260						TTHERM_00355040
	TTHERM_00277480						TTHERM_00355620
	TTHERM_00289190						TTHERM_00382290
	TTHERM_00289260						TTHERM_00388500
	TTHERM_00290860						TTHERM_00392760
	TTHERM_00292080						TTHERM_00394500
	TTHERM_00294750						TTHERM_00394510
	TTHERM_00294810						TTHERM_00400750
	TTHERM_00295520						TTHERM_00404270
	TTHERM_00295530						TTHERM_00404290
	TTHERM_00295540						TTHERM_00419920
	TTHERM_00298380						TTHERM_00419940
	TTHERM_00300080						TTHERM_00420790
	TTHERM_00313000						TTHERM_00423290
	TTHERM_00318700						TTHERM_00424520
	TTHERM_00323000						TTHERM_00424700
	TTHERM_00329710						TTHERM_00425920
	TTHERM_00332170						TTHERM_00426230
	TTHERM_00332180						TTHERM_00437260
	TTHERM_00335810						TTHERM_00437330
	TTHERM_00335970						TTHERM_00438870
	TTHERM_00338260						TTHERM_00442590
	TTHERM_00340030						TTHERM_00444660
	TTHERM_00346790						TTHERM_00446570
	TTHERM_00348250						TTHERM_00448570
	TTHERM_00351170						TTHERM_00449010
	TTHERM_00353360						TTHERM_00455430
	TTHERM_00354640						TTHERM_00467320
	TTHERM_00357090						TTHERM_00467500
	TTHERM_00370910						TTHERM_00470548
	TTHERM_00375000						TTHERM_00471390
	TTHERM_00378930						TTHERM_00473100
	TTHERM_00381080						TTHERM_00474670
	TTHERM_00382160						TTHERM_00474780
	TTHERM_00383640						TTHERM_00475260
	TTHERM_00387050						TTHERM_00483610
	TTHERM_00388250						TTHERM_00486670
	TTHERM_00388600						TTHERM_00486810
	TTHERM_00392820						TTHERM_00487030
	TTHERM_00393340						TTHERM_00490710
	TTHERM_00394700						TTHERM_00492460
	TTHERM_00401950						TTHERM_00492500
	TTHERM_00402030						TTHERM_00494350
	TTHERM_00414230						TTHERM_00498020
	TTHERM_00418510						TTHERM_00500920
	TTHERM_00420940						TTHERM_00502120
	TTHERM_00426160						TTHERM_00522310
	TTHERM_00429960						TTHERM_00522580
	TTHERM_00433670						TTHERM_00529620
	TTHERM_00437280						TTHERM_00529800
	TTHERM_00442800						TTHERM_00530230
	TTHERM_00443040						TTHERM_00530250
	TTHERM_00446120						TTHERM_00530540
	TTHERM_00449190						TTHERM_00534000
	TTHERM_00452020						TTHERM_00535120
	TTHERM_00455370						TTHERM_00535980
	TTHERM_00457000						TTHERM_00540330
	TTHERM_00467330						TTHERM_00547910
	TTHERM_00467340						TTHERM_00547920
	TTHERM_00470920						TTHERM_00554270
	TTHERM_00471350						TTHERM_00558470
	TTHERM_00471750						TTHERM_00561190
	TTHERM_00474930						TTHERM_00561590
	TTHERM_00475350						TTHERM_00571880
	TTHERM_00476520						TTHERM_00571900
	TTHERM_00476630						TTHERM_00572120
	TTHERM_00476900						TTHERM_00582100
	TTHERM_00483480						TTHERM_00582150
	TTHERM_00493000						TTHERM_00583410
	TTHERM_00494360						TTHERM_00584810
	TTHERM_00497580						TTHERM_00585090
	TTHERM_00497610						TTHERM_00585320
	TTHERM_00518520						TTHERM_00592800
	TTHERM_00522610						TTHERM_00599920
	TTHERM_00522830						TTHERM_00599940
	TTHERM_00522990						TTHERM_00614820
	TTHERM_00526360						TTHERM_00616580
	TTHERM_00529710						TTHERM_00636920
	TTHERM_00529770						TTHERM_00637140
	TTHERM_00530160						TTHERM_00637370
	TTHERM_00535770						TTHERM_00637690
	TTHERM_00535840						TTHERM_00641130
	TTHERM_00535930						TTHERM_00648920
	TTHERM_00537270						TTHERM_00660200
	TTHERM_00540220						TTHERM_00666380
	TTHERM_00551070						TTHERM_00666430
	TTHERM_00561280						TTHERM_00666570
	TTHERM_00564410						TTHERM_00666650
	TTHERM_00564430						TTHERM_00666950
	TTHERM_00564500						TTHERM_00666960
	TTHERM_00577250						TTHERM_00672190
	TTHERM_00583420						TTHERM_00678560
	TTHERM_00584490						TTHERM_00683350
	TTHERM_00592720						TTHERM_00684740
	TTHERM_00600080						TTHERM_00686250
	TTHERM_00600610						TTHERM_00688660
	TTHERM_00600790						TTHERM_00688720
	TTHERM_00616020						TTHERM_00688780
	TTHERM_00616160						TTHERM_00691170
	TTHERM_00621180						TTHERM_00691490
	TTHERM_00627240						TTHERM_00697080
	TTHERM_00633250						TTHERM_00697300
	TTHERM_00633610						TTHERM_00698640
	TTHERM_00637750						TTHERM_00698680
	TTHERM_00641090						TTHERM_00703490
	TTHERM_00649310						TTHERM_00703840
	TTHERM_00649440						TTHERM_00703910
	TTHERM_00654140						TTHERM_00704040
	TTHERM_00661680						TTHERM_00707460
	TTHERM_00666350						TTHERM_00715730
	TTHERM_00667020						TTHERM_00734080
	TTHERM_00668040						TTHERM_00758830
	TTHERM_00670690						TTHERM_00758950
	TTHERM_00678190						TTHERM_00760570
	TTHERM_00681750						TTHERM_00762900
	TTHERM_00683370						TTHERM_00762940
	TTHERM_00684500						TTHERM_00766400
	TTHERM_00686140						TTHERM_00766440
	TTHERM_00686260						TTHERM_00773520
	TTHERM_00689980						TTHERM_00773660
	TTHERM_00701110						TTHERM_00773690
	TTHERM_00703630						TTHERM_00773790
	TTHERM_00711880						TTHERM_00777270
	TTHERM_00713530						TTHERM_00780750
	TTHERM_00716060						TTHERM_00784380
	TTHERM_00722990						TTHERM_00787240
	TTHERM_00723230						TTHERM_00790480
	TTHERM_00727820						TTHERM_00790570
	TTHERM_00729070						TTHERM_00794540
	TTHERM_00755750						TTHERM_00794600
	TTHERM_00757540						TTHERM_00812970
	TTHERM_00773410						TTHERM_00823810
	TTHERM_00777020						TTHERM_00823980
	TTHERM_00821780						TTHERM_00825540
	TTHERM_00823790						TTHERM_00825640
	TTHERM_00823850						TTHERM_00827140
	TTHERM_00825220						TTHERM_00837880
	TTHERM_00825440						TTHERM_00849320
	TTHERM_00825510						TTHERM_00852700
	TTHERM_00840020						TTHERM_00852830
	TTHERM_00841340						TTHERM_00865100
	TTHERM_00842510						TTHERM_00865150
	TTHERM_00849370						TTHERM_00865380
	TTHERM_00865390						TTHERM_00895740
	TTHERM_00884640						TTHERM_00922880
	TTHERM_00899420						TTHERM_00925610
	TTHERM_00918460						TTHERM_00933190
	TTHERM_00925730						TTHERM_00933270
	TTHERM_00943040						TTHERM_00939110
	TTHERM_00947520						TTHERM_00939140
	TTHERM_00976480						TTHERM_00942750
	TTHERM_00977630						TTHERM_00944090
	TTHERM_00992710						TTHERM_00959800
	TTHERM_01004990						TTHERM_00962160
	TTHERM_01013230						TTHERM_01005150
	TTHERM_01016020						TTHERM_01005190
	TTHERM_01019570						TTHERM_01005220
	TTHERM_01028760						TTHERM_01005300
	TTHERM_01044370						TTHERM_01006450
	TTHERM_01048090						TTHERM_01006560
	TTHERM_01049240						TTHERM_01013150
	TTHERM_01054150						TTHERM_01014420
	TTHERM_01075650						TTHERM_01014770
	TTHERM_01075760						TTHERM_01019590
	TTHERM_01080600						TTHERM_01020740
	TTHERM_01087950						TTHERM_01026240
	TTHERM_01100410						TTHERM_01031060
	TTHERM_01106220						TTHERM_01031120
	TTHERM_01108720						TTHERM_01052920
	TTHERM_01110990						TTHERM_01068040
	TTHERM_01123880						TTHERM_01076950
	TTHERM_01142690						TTHERM_01082960
	TTHERM_01142780						TTHERM_01083060
	TTHERM_01164050						TTHERM_01084130
	TTHERM_01193570						TTHERM_01084330
	TTHERM_01212850						TTHERM_01092360
	TTHERM_01220340						TTHERM_01099110
	TTHERM_01222570						TTHERM_01099140
	TTHERM_01248950						TTHERM_01099150
	TTHERM_01276350						TTHERM_01107420
	TTHERM_01298440						TTHERM_01125160
	TTHERM_01347900						TTHERM_01151440
	TTHERM_01365650						TTHERM_01151450
	g1455						TTHERM_01190440
	g18920						TTHERM_01194730
	g20657						TTHERM_01211820
							TTHERM_01227740
							TTHERM_01284760
							TTHERM_01332070
							TTHERM_01349980
							TTHERM_01359440
							TTHERM_01379970
							TTHERM_01461130
							TTHERM_01513280
	* The cluster numbers shown in this table correspond to the cluster numbers represented in Zhang et al (Molecular Biology of the Cell, 2023).
	The 36 genes shown in bold were not present in our data.
