## Supplemental Table 4 for "Revealing Gene Expression Heterogeneity in a Clonal Population of *Tetrahymena thermophila* through Single-Cell RNA Sequencing"

### Sheet: Sheet1
	Table S4. The identifiers and genes in each cluster after regression
	cluster 0		cluster 1		cluster 2		cluster 3		cluster 4		cluster 5
	identifier	description	identifier	description	identifier	description	identifier	description	identifier	description	identifier	description
	TTHERM_00784590	hypothetical protein	TTHERM_00765300	40S ribosomal protein S14	TTHERM_00683060	papain family cysteine protease	TTHERM_00823650	hypothetical protein	TTHERM_00594350	immobilization antigen	TTHERM_01099060	WD domain, G-beta repeat protein
	TTHERM_00681730	HECT domain ubiquitin transferase	TTHERM_00474970	60S acidic ribosomal protein	TTHERM_00297140	60S ribosomal protein L23	TTHERM_01044770	STOP protein	TTHERM_00594360	immobilization antigen	TTHERM_00564320	cation diffusion facilitator family transporter containing protein
	TTHERM_00151810	elongation factor Tu protein	TTHERM_00434070	ribosomal protein S9 component of cytosolic 80S ribosome and 40S small subunit	TTHERM_00777260	hypothetical protein	TTHERM_00703920	EF-hand pair protein	TTHERM_00594370	papain family cysteine protease	TTHERM_00066840	amine-terminal domain cyclin
	TTHERM_00294740	vps16, amine-terminal region protein	TTHERM_01055600	Ndc1 protein	TTHERM_00047480	40S ribosomal protein S3a	TTHERM_00006320	tetrin A	TTHERM_00079650	immobilization antigen	TTHERM_00715760	hypothetical protein
	TTHERM_00607190	UBA/TS-N domain protein	TTHERM_00682940	60S ribosomal protein L29	TTHERM_000439148	hypothetical protein	TTHERM_00052160	tetrin B			TTHERM_00285660	WD domain, G-beta repeat protein
	TTHERM_00474530	hypothetical protein	TTHERM_00200560	hypothetical protein	TTHERM_00716040	transmembrane protein, putative	TTHERM_00481300	hypothetical protein			TTHERM_00437630	hypothetical protein
			TTHERM_00161060	40S ribosomal protein S12	TTHERM_00630470	transmembrane protein, putative	TTHERM_000481318	EPI21 protein			TTHERM_00575520	Serine/Threonine kinase domain protein
			TTHERM_00185230	triosephosphate isomerase	TTHERM_00055990	enoyl-CoA hydratase/isomerase	TTHERM_00474830	tetrin C, putative			TTHERM_00131220	hypothetical protein
			TTHERM_00105330	40S ribosomal protein S28e, putative	TTHERM_00636970	60S acidic ribosomal protein P0	TTHERM_00545820	tetrin C, putative			TTHERM_00180970	amine-terminal domain cyclin
			TTHERM_00571860	ATP synthase F1, alpha subunit	TTHERM_00494070	ZZ-type zinc finger protein	TTHERM_00543590	protein kinase			TTHERM_00941500	hypothetical protein
			TTHERM_00410270	MaoC-like domain protein	TTHERM_00683010	papain family cysteine protease	TTHERM_001309072	transmembrane protein, putative			TTHERM_000676940	kinase domain protein
			TTHERM_00706300	ribosomal protein S9	TTHERM_00522600	hypothetical protein	TTHERM_00471820	high mobility group (HMG)-box protein			TTHERM_00046840	transmembrane protein, putative
			TTHERM_00943010	60S ribosomal protein L31, putative	TTHERM_00794490	class I chitinase	TTHERM_00637010	hypothetical protein			TTHERM_00255660	transmembrane protein, putative
			TTHERM_00732640	60S ribosomal protein L13/L16	TTHERM_00418130	transmembrane protein, putative	TTHERM_01125120	hypothetical protein			TTHERM_00723210	transmembrane protein, putative
			TTHERM_00266390	40S ribosomal protein S15	TTHERM_00632930	Serine/Threonine kinase domain protein	TTHERM_00205170	transport system kinase			TTHERM_00766490	MORN motif protein
			TTHERM_01053000	60S ribosomal protein L10	TTHERM_01299660	SCP-2 sterol transfer family protein	TTHERM_01227760	hypothetical protein			TTHERM_00188700	hypothetical protein
			TTHERM_00117590	eukaryotic porin protein	TTHERM_000339809	60S ribosomal protein L17	TTHERM_00442140	hypothetical protein			TTHERM_00841260	hypothetical protein
			TTHERM_01113100	receptor of activated kinase C 1A, component of 40S small ribosomal subunit	TTHERM_00780720	hypothetical protein	TTHERM_000584708	kinase domain protein			TTHERM_01049350	hypothetical protein
			TTHERM_00585260	ATP synthase F1, beta subunit	TTHERM_00024410	glycosyl hydrolase family 25 protein	TTHERM_00086700	MORN motif protein			TTHERM_00624710	EF hand protein
			TTHERM_00446280	transmembrane protein, putative	TTHERM_00339620	ubiquitin/ribosomal fusion protein, putative	TTHERM_00047490	MORN motif protein			TTHERM_00105580	hypothetical protein
			TTHERM_00624720	granule lattice protein	TTHERM_000470561	hypothetical protein	TTHERM_00086760	co-chaperone GrpE			TTHERM_00566710	MORN motif protein
			TTHERM_01151600	40S ribosomal protein S8-2	TTHERM_00283190	hypothetical protein	TTHERM_01084370	sarco/endoplasmic reticulum calcium-translocating P-type ATPase			TTHERM_00204140	hypothetical protein
			TTHERM_00047660	thioredoxin glutathione reductase	TTHERM_00445900	hypothetical protein	TTHERM_00578520	hypothetical protein			TTHERM_00491130	cell surface immobilization antigen SerH6, putative
			TTHERM_00561680	ribosomal protein L35	TTHERM_00527180	hypothetical protein	TTHERM_01052990	hypothetical protein			TTHERM_00532680	glycogen synthase kinase-3
			TTHERM_00420030	phosphoenolpyruvate carboxykinase [ATP] protein	TTHERM_00590090	hypothetical protein	TTHERM_00691900	EF hand protein			TTHERM_00185490	transmembrane protein, putative
			TTHERM_00823670	40S ribosomal protein S19	TTHERM_00392720	SPFH domain/band 7 family protein	TTHERM_00898290	calpain family cysteine protease			TTHERM_00471820	high mobility group (HMG)-box protein
			TTHERM_00773340	60S ribosomal L7Ae-like protein	TTHERM_00439150	hypothetical protein	TTHERM_01276420	dynein heavy chain, outer arm protein			TTHERM_00600090	transmembrane protein, putative
			TTHERM_00149300	40S ribosomal protein S4	TTHERM_00237560	AMP-dependent synthetase/ligase	TTHERM_00462870	eukaryotic aspartyl protease			TTHERM_00348510	tubulin
			TTHERM_00686150	ubiquitin-40S ribosomal protein S27a	TTHERM_00454080	hypothetical protein	TTHERM_00486600	dynein-1-alpha heavy chain, flagellar inner arm I1 complex protein, putative			TTHERM_00836580	tubulin
			TTHERM_00488340	60S ribosomal protein L18	TTHERM_01119540	DNA-directed RNA polymerase	TTHERM_00193760	EF hand protein			TTHERM_00372430	hypothetical protein
			TTHERM_00475140	protein disulfide-isomerase	TTHERM_00529760	transmembrane protein, putative	TTHERM_00143690	flagellar microtugule protofilament ribbon protein			TTHERM_00328650	hypothetical protein
			TTHERM_00059330	AAA domain protein	TTHERM_000476562	hypothetical protein	TTHERM_00569480	hypothetical protein			TTHERM_00016120	hypothetical protein
			TTHERM_00193740	40S ribosomal protein S2, putative	TTHERM_01001420	papain family cysteine protease	TTHERM_00225860	C2 domain protein			TTHERM_00411890	transmembrane protein, putative
			TTHERM_00191800	cytoplasmic-like aconitate hydratase	TTHERM_00649470	AN1-like zinc finger protein	TTHERM_00499300	outer arm dynein beta heavy chain			TTHERM_00827050	hypothetical protein
			TTHERM_00136220	transmembrane protein, putative	TTHERM_000079459	papain family cysteine protease	TTHERM_000157929	sperm-associated antigen 6			TTHERM_00545820	tetrin C, putative
			TTHERM_00666540	60S ribosomal protein L21	TTHERM_00661740	hypothetical protein	TTHERM_00086850	hypothetical protein			TTHERM_00050530	hypothetical protein
			TTHERM_00317440	acyl carrier reductase	TTHERM_00012980	autophagocytosis associated protein, active-site protein	TTHERM_00772060	elongation factor Tu GTP-binding domain protein			TTHERM_00688500	calcium-translocating P-type ATPase, PMCA-type protein
			TTHERM_00295170	thioredoxin-dependent peroxide reductase	TTHERM_00317160	choline/ethanolamine kinase	TTHERM_00302050	mapeg family protein			TTHERM_00030290	ankyrin domain protein
			TTHERM_00633150	60S ribosomal protein L36a	TTHERM_00487090	fructose-bisphosphate aldolase	TTHERM_00535740	phosphate carrier protein			TTHERM_000310208	transmembrane protein, putative
			TTHERM_01129660	60S ribosomal protein L36	TTHERM_00123750	PH domain protein	TTHERM_00188980	KdD6, putative			TTHERM_000649439	cytoplasmic dynein light chain 2
			TTHERM_00571670	hypothetical protein	TTHERM_00495950	EF hand protein	TTHERM_00418580	transcription factor iib protein, putative			TTHERM_00941400	IQ calmodulin-binding motif protein
			TTHERM_00760310	papain family cysteine protease	TTHERM_00136050	melibiase	TTHERM_00218790	vacuolar H+translocating inorganic pyrophosphatase			TTHERM_00134870	sperm-tail PG-rich repeat protein
			TTHERM_00716240	60S ribosomal protein L2/L8	TTHERM_00122340	hypothetical protein	TTHERM_00128280	hypothetical protein			TTHERM_00725990	transmembrane protein, putative
			TTHERM_000992712	hypothetical protein	TTHERM_00540120	zinc finger C-x8-C-x5-C-x3-H type protein	TTHERM_00559720	HELP domain protein			TTHERM_00584930	MORN motif protein
			TTHERM_00864870	MmgE/PrpD family protein	TTHERM_00220990	Serine/Threonine kinase domain protein	TTHERM_00406590	EF-hand pair protein			TTHERM_00170220	hypothetical protein
			TTHERM_00467520	hypothetical protein	TTHERM_00131110	40S ribosomal protein S18, putative	TTHERM_00205180	CAMP-dependent kinase, regulatory protein			TTHERM_00388620	normocyte-binding protein, putative
			TTHERM_00374950	hypothetical protein	TTHERM_00118710	peptidyl-prolyl cis-trans isomerase, cyclophilin-type protein	TTHERM_01014750	chaperone protein DnaK			TTHERM_00926960	hypothetical protein
			TTHERM_00112650	carrier protein	TTHERM_00673440	hypothetical protein	TTHERM_00388620	normocyte-binding protein, putative			TTHERM_00522810	hypothetical protein
			TTHERM_00836690	M16 family peptidase, putative	TTHERM_00038880	carboxy-terminal crystallin fold protein 9p	TTHERM_00628709	50S ribosomal protein L7Ae			TTHERM_00348630	transmembrane protein, putative
			TTHERM_00290670	FMN-dependent dehydrogenase	TTHERM_00471040	hypothetical protein	TTHERM_00379000	hypothetical protein			TTHERM_00884620	hypothetical protein
			TTHERM_00812780	60S ribosomal protein L38	TTHERM_00151670	zinc-binding dehydrogenase family oxidoreductase	TTHERM_00694350	tubulin polymerization-promoting family protein			TTHERM_01060800	hypothetical protein
			TTHERM_00773330	40S ribosomal protein S13	TTHERM_00243730	glucosamine-6-phosphate deaminase	TTHERM_00267880	EF-hand pair protein			TTHERM_00038990	flagellar associated protein
			TTHERM_00134940	60S ribosomal protein L23a	TTHERM_00565630	hypothetical protein	TTHERM_00148750	adenylate kinase domain protein			TTHERM_00293450	transmembrane protein, putative
			TTHERM_01080490	hypothetical protein	TTHERM_00290880	ubiquitin-conjugating enzyme E2	TTHERM_00293380	coronin			TTHERM_00531870	axonemal dynein heavy chain
			TTHERM_00485790	hypothetical protein	TTHERM_000648677	polyubiquitin	TTHERM_00349060	hypothetical protein			TTHERM_00312820	KdD6, putative
			TTHERM_00614859	dienelactone hydrolase family protein	TTHERM_00675860	stanniocalcin family protein	TTHERM_01394370	protein kinase			TTHERM_00190740	transmembrane protein, putative
			TTHERM_00682930	hypothetical protein	TTHERM_00470810	small guanosine triphosphatase family (GTPase)-like Ras family protein	TTHERM_00688340	SF-assemblin/beta giardin protein			TTHERM_000083508	cyclin-dependent kinase regulatory subunit
			TTHERM_00497880	60S ribosomal protein L3, putative	TTHERM_00537300	ribose-phosphate pyrophosphokinase	TTHERM_00655720	transmembrane protein, putative			TTHERM_00420340	dynein heavy chain
			TTHERM_00678220	NAD-dependent aldehyde dehydrogenase family protein	TTHERM_00729250	NAD-dependent aldehyde dehydrogenase family protein	TTHERM_00825190	Serine/Threonine kinase domain protein			TTHERM_00588900	IQ calmodulin-binding motif protein
			TTHERM_000614679	transmembrane protein, putative	TTHERM_00755950	papain family cysteine protease	TTHERM_00688470	dynein-1-alpha heavy chain, flagellar inner arm I1 complex protein			TTHERM_00688340	SF-assemblin/beta giardin protein
			TTHERM_00066890	peptidase C13 family protein	TTHERM_01044420	transmembrane amino acid transporter protein	TTHERM_00578550	transmembrane protein, putative			TTHERM_00688560	KdD6
			TTHERM_00661650	glutathione S-transferase, amine-terminal domain protein	TTHERM_00418110	P28 protein	TTHERM_000691779	glutaredoxin-like protein			TTHERM_00578520	hypothetical protein
			TTHERM_001080487	hypothetical protein	TTHERM_00030190	cytoplasmic and cytosolic malate dehydrogenase family protein	TTHERM_00069180	plasma-membrane choline transporter			TTHERM_00655720	transmembrane protein, putative
			TTHERM_00289380	hypothetical protein	TTHERM_00191070	hypothetical protein	TTHERM_00836580	tubulin			TTHERM_00138240	hypothetical protein
			TTHERM_00079600	papain family cysteine protease	TTHERM_00335830	hypothetical protein	TTHERM_00584850	EF-hand protein			TTHERM_00529510	hypothetical protein
			TTHERM_00835330	hypothetical protein	TTHERM_00569430	hypothetical protein	TTHERM_00606960	cell surface immobilization antigen			TTHERM_00143690	flagellar microtugule protofilament ribbon protein
			TTHERM_00497570	zinc-finger protein	TTHERM_00633240	hypothetical protein	TTHERM_00046080	Serine/Threonine kinase			TTHERM_00348650	dynein light chain roadblock-type 2 protein
			TTHERM_00011540	enoyl-(acyl carrier) reductase	TTHERM_00859260	EF-1 guanine nucleotide exchange domain protein	TTHERM_00558040	nucleolar protein 5a			TTHERM_01211770	amine-terminal domain guanylate-binding protein
			TTHERM_00918500	cytochrome protein c1	TTHERM_00348080	hypothetical protein	TTHERM_00434000	transmembrane protein, putative			TTHERM_00305630	hypothetical protein
			TTHERM_01035690	hypothetical protein	TTHERM_00149190	ubiquitin-activating enzyme E1	TTHERM_00082220	Tim10/DDP family zinc finger protein			TTHERM_00558620	tubulin/FtsZ family, GTPase domain protein
			TTHERM_00378890	granule lattice protein	TTHERM_00079970	papain family cysteine protease	TTHERM_00522920	HELP domain protein			TTHERM_00474520	transmembrane protein, putative
			TTHERM_00418120	transmembrane protein, putative	TTHERM_01369760	class I/II aminotransferase	TTHERM_00688560	KdD6			TTHERM_00047490	MORN motif protein
			TTHERM_01181990	alpha-galactosidase	TTHERM_00562810	C2 domain protein	TTHERM_00786930	nucleosome assembly protein			TTHERM_00997710	hypothetical protein
			TTHERM_00577080	cytoplasmic phosphoglucomutase	TTHERM_00630539	PB1 domain protein	TTHERM_00558620	tubulin/FtsZ family, GTPase domain protein			TTHERM_00499300	outer arm dynein beta heavy chain
			TTHERM_01321550	adenosine/AMP deaminase	TTHERM_00196650	calpain family cysteine protease	TTHERM_00433420	CAMP-dependent kinase catalytic subunit			TTHERM_000442909	dynein light chain
			TTHERM_00577240	50S ribosomal protein L1P	TTHERM_00227060	peptidyl-prolyl cis-trans isomerase	TTHERM_00663830	XRN 5'-3' exonuclease amine-terminal protein			TTHERM_00318650	hypothetical protein
			TTHERM_00058610	cytosol aminopeptidase	TTHERM_00114360	seryl-tRNA synthetase	TTHERM_00006350	hypothetical protein			TTHERM_00147470	equilibrative nucleoside transporter family protein
			TTHERM_00463490	hypothetical protein	TTHERM_00037460	autophagy protein Atg8 ubiquitin-like protein	TTHERM_001164064	tumor suppressor mitostatin protein			TTHERM_00418580	transcription factor iib protein, putative
			TTHERM_00040320	PITH domain protein	TTHERM_00537380	transmembrane protein, putative	TTHERM_00001120	hypothetical protein			TTHERM_000160869	inhibitor of apoptosis-promoting Bax1 protein
			TTHERM_000837939	hypothetical protein	TTHERM_00938820	elongation factor 2, putative	TTHERM_00491130	cell surface immobilization antigen SerH6, putative			TTHERM_00577380	hypothetical protein
			TTHERM_00926990	endoribonuclease L-PSP protein	TTHERM_00335740	transmembrane protein, putative	TTHERM_00439250	papain family cysteine protease			TTHERM_00449470	hypothetical protein
			TTHERM_00128320	eukaryotic aspartyl protease	TTHERM_00265100	ATPase, P-type (transporting), HAD superfamily, protein	TTHERM_00486480	carboxy-terminal TIM barrel domain enolase			TTHERM_00474830	tetrin C, putative
			TTHERM_00138600	IPT/TIG domain protein	TTHERM_00415790	hypothetical protein	TTHERM_00344030	NAD-dependent isocitrate dehydrogenase			TTHERM_00641119	RIB43A protein
			TTHERM_00494720	carrier protein	TTHERM_00190810	LBP/BPI/CETP family, carboxy-terminal domain protein	TTHERM_00218270	START domain protein			TTHERM_00579000	Dpy-30 motif protein
			TTHERM_01002870	carboxy-terminal crystallin fold protein	TTHERM_00923170	cation-transporting ATPase, putative	TTHERM_00691720	NRAMP (natural resistance-associated macrophage protein) metal ion transporter family protein			TTHERM_00685930	IQ calmodulin-binding motif protein
			TTHERM_00529860	vacuolar V-type H(+)-ATPase B subunit	TTHERM_00340240	hypothetical protein	TTHERM_00773580	cytochrome C-like protein			TTHERM_000196029	radial spoke head-like protein
			TTHERM_000339939	ubiquitin-like Rad60 SUMO-like protein	TTHERM_00802330	polyubiquitin	TTHERM_00695860	YeeE/YedE family protein			TTHERM_00655290	EF hand protein
			TTHERM_00190950	macronuclear actin	TTHERM_00823810	papain family cysteine protease	TTHERM_00052310	ADP/ATP transporter on adenylate translocase			TTHERM_00485750	hypothetical protein
			TTHERM_00068140	succinyl-CoA synthetase alpha subunit	TTHERM_00194250	SNF7 family protein	TTHERM_00863830	transmembrane protein, putative			TTHERM_00378600	radial spoke head-like protein
			TTHERM_01142730	60S ribosomal protein L9	TTHERM_00695650	AMP-dependent synthetase/ligase	TTHERM_00853120	transmembrane protein, putative			TTHERM_00338110	tumor suppressor mitostatin protein
			TTHERM_00926980	acetyl-CoA acyltransferase	TTHERM_00471510	SNF7 family protein	TTHERM_00348630	transmembrane protein, putative			TTHERM_00192030	hypothetical protein
			TTHERM_00992800	transmembrane protein, putative	TTHERM_00241700	succinate dehydrogenase and fumarate reductase iron-sulfur protein	TTHERM_00318650	hypothetical protein			TTHERM_00406590	EF-hand pair protein
			TTHERM_00052400	cystathionine beta-lyase/cystathionine gamma-synthase	TTHERM_00971810	transmembrane amino acid transporter protein	TTHERM_00429890	nucleoplasmin protein			TTHERM_00444870	caltractin ICL1d
			TTHERM_00655820	translation elongation factor EF-1alpha	TTHERM_00568000	oxysterol-binding protein	TTHERM_00463850	fatty acid hydroxylase, putative			TTHERM_00653900	protein kinase
			TTHERM_00715850	NADH-ubiquinone oxidoreductase complex I, 21 kDa subunit	TTHERM_00329800	guanylate kinase	TTHERM_01094880	WD domain, G-beta repeat protein			TTHERM_00267880	EF-hand pair protein
			TTHERM_00473020	hypothetical protein	TTHERM_00641150	papain family cysteine protease	TTHERM_00594110	dienelactone hydrolase family protein			TTHERM_01055640	hypothetical protein
			TTHERM_00193230	pyruvate dehydrogenase E1 alpha subunit	TTHERM_00149810	papain family cysteine protease	TTHERM_00096680	hypothetical protein			TTHERM_00193760	EF hand protein
			TTHERM_01005100	acyl carrier protein	TTHERM_00316530	proteasome subunit beta type protein	TTHERM_00196370	chaperonin CPN60-1			TTHERM_01474510	clusterin-associated protein
			TTHERM_000933397	hypothetical protein	TTHERM_00829380	60S ribosomal protein L11	TTHERM_00842410	transmembrane protein, putative			TTHERM_01094880	WD domain, G-beta repeat protein
			TTHERM_00823660	transmembrane protein, putative	TTHERM_00961950	RNA recognition motif protein	TTHERM_00310560	transmembrane protein, putative			TTHERM_00245100	Na,H/K antiporter P-type ATPase alpha subunit family protein
			TTHERM_00418290	class V aminotransferase	TTHERM_00137990	oxidoreductase, putative	TTHERM_00338320	transmembrane protein, putative			TTHERM_00086700	MORN motif protein
			TTHERM_000802459	tricarboxylate transporter	TTHERM_00571870	RING-H2 zinc finger protein	TTHERM_00885820	histidine phosphatase family (branch 2) protein			TTHERM_00348390	hypothetical protein
			TTHERM_00529790	citrate synthase I	TTHERM_00534080	glycogen/starch/alpha-glucan phosphorylase	TTHERM_00892350	hypothetical protein			TTHERM_00492680	hypothetical protein
			TTHERM_00402070	hypothetical protein	TTHERM_01084110	glutamine synthetase	TTHERM_00474520	transmembrane protein, putative			TTHERM_00602870	glutathione S-transferase, amine-terminal domain protein
			TTHERM_00355370	aspartyl aminopeptidase	TTHERM_00046310	dynein heavy chain, cytoplasmic protein	TTHERM_00697520	dual specificity protein phosphatase			TTHERM_00161270	sperm flagellar protein
			TTHERM_00530450	enoyl-CoA hydratase/isomerase	TTHERM_00243800	peptidyl-prolyl cis-trans isomerase, cyclophilin-type protein	TTHERM_00930770	hypothetical protein			TTHERM_00566810	radial spoke 3 protein
			TTHERM_00666640	3-hydroxyacyl-CoA dehydrogenase	TTHERM_00353560	hypothetical protein	TTHERM_00658860	CAMP-dependent kinase catalytic subunit			TTHERM_00584850	EF-hand protein
			TTHERM_00161000	transmembrane protein, putative	TTHERM_00475310	transmembrane protein, putative	TTHERM_00339640	vacuolar H+ATPase A subunit			TTHERM_01345760	ADP-ribosylation factor (Arf)/Arf-like (ARL) small GTPase family protein
			TTHERM_000528460	Tim10/DDP family zinc finger protein	TTHERM_00735240	ADP-ribosylation factor (Arf)/Arf-like (Arl) small GTPase family protein	TTHERM_00941390	endoribonuclease L-PSP protein			TTHERM_00137550	DNA polymerase delta C4-type zinc-finger protein
			TTHERM_00140940	class I/II aminotransferase	TTHERM_00695590	alternative oxidase	TTHERM_00093940	transmembrane protein, putative			TTHERM_00602860	glutathione S-transferase, amine-terminal domain protein
			TTHERM_00695690	transmembrane protein, putative	TTHERM_00191880	hypothetical protein	TTHERM_00077450	glycoprotein			TTHERM_00529880	MORN motif protein
			TTHERM_00794020	glycine dehydrogenase [decarboxylating] protein	TTHERM_00316160	ribosomal protein L27	TTHERM_00723390	NAD-dependent isocitrate dehydrogenase			TTHERM_00647250	merozoite surface protein, putative
			TTHERM_00316290	hypothetical protein	TTHERM_00554590	hypothetical protein	TTHERM_00092870	transmembrane protein, putative			TTHERM_00148750	adenylate kinase domain protein
			TTHERM_01043280	hypothetical protein	TTHERM_00259640	hypothetical protein	TTHERM_00310760	integral membrane protein DUF6 containing protein			TTHERM_00052160	tetrin B
			TTHERM_00684710	hypothetical protein	TTHERM_000314980	transmembrane protein, putative	TTHERM_00509030	cytochrome C class I protein			TTHERM_00227040	peptidyl-prolyl cis-trans isomerase
			TTHERM_00464930	hypothetical protein	TTHERM_00086780	carboxy-terminal crystallin fold protein 12p	TTHERM_00384800	RNA recognition motif 1 in heterogeneous nuclear ribonucleoprotein hnRNP protein			TTHERM_00319990	33 kDa inner dynein arm light chain, axonemal protein
			TTHERM_01124100	AMP-binding enzyme family protein	TTHERM_00586620	hypothetical protein	TTHERM_00144900	transmembrane protein, putative			TTHERM_00974270	hypothetical protein
			TTHERM_00691890	asparaginyl-tRNA synthetase protein	TTHERM_00780850	hypothetical protein	TTHERM_00529860	vacuolar V-type H(+)-ATPase B subunit			TTHERM_00317200	adenylate kinase
			TTHERM_01093500	hypothetical protein	TTHERM_00497590	transmembrane protein, putative	TTHERM_00971980	transmembrane protein, putative			TTHERM_01207630	tumor suppressor mitostatin protein
			TTHERM_01146030	catalase heme-binding enzyme	TTHERM_00059150	methyltransferase domain protein	TTHERM_00078920	sodium hydrogen exchanger family protein, putative			TTHERM_01276420	dynein heavy chain, outer arm protein
			TTHERM_00046870	phosphoacetylglucosamine mutase	TTHERM_01005200	hypothetical protein	TTHERM_01091280	vacuolar sorting receptor			TTHERM_00705240	heterochromatin protein
			TTHERM_00998940	hypothetical protein	TTHERM_00093940	transmembrane protein, putative	TTHERM_00688500	calcium-translocating P-type ATPase, PMCA-type protein			TTHERM_01227760	hypothetical protein
			TTHERM_00133500	cytochrome C peroxidase	TTHERM_00147560	proteasome subunit beta type protein	TTHERM_00442180	succinyl-CoA:3-ketoacid-coenzyme A transferase			TTHERM_000372529	nucleoside diphosphate kinase
			TTHERM_000760291	hypothetical protein	TTHERM_00439110	hypothetical protein	TTHERM_00589960	calmodulin-domain kinase			TTHERM_000157929	sperm-associated antigen 6
			TTHERM_00569100	thioredoxin	TTHERM_000016039	hypothetical protein	TTHERM_00588900	IQ calmodulin-binding motif protein			TTHERM_00077420	C-Myc-binding protein, putative
			TTHERM_00735340	vacuolar H+-translocating inorganic pyrophosphatase	TTHERM_00997520	biopterin-dependent aromatic amino acid hydroxylase	TTHERM_00190950	macronuclear actin			TTHERM_00394410	Dpy-30 motif protein
			TTHERM_00046480	phosphopyruvate hydratase	TTHERM_00753340	hypothetical protein	TTHERM_00770690	10 kDa chaperonin			TTHERM_000268319	AAA family ATPase
			TTHERM_00189180	hypothetical protein	TTHERM_000522989	hypothetical protein	TTHERM_00502600	WGR domain protein			TTHERM_00101160	nucleoporin, putative
			TTHERM_00790780	pyrimidine-nucleoside phosphorylase	TTHERM_00522570	glycoside hydrolase family 5 protein	TTHERM_01298560	kinase domain protein			TTHERM_00683010	papain family cysteine protease
			TTHERM_00079650	papain family cysteine protease	TTHERM_00624730	granule lattice protein	TTHERM_00225870	C2 domain protein			TTHERM_00694430	zinc finger lsd1 subclass family protein
			TTHERM_00283180	histone H2B.1	TTHERM_00962060	aldo/keto reductase family oxidoreductase	TTHERM_000422226	hypothetical protein			TTHERM_00302050	mapeg family protein
			TTHERM_00660180	high mobility group (HMG) box protein	TTHERM_01141570	isocitrate lyase	TTHERM_00095540	tRNA pseudouridine synthase			TTHERM_00218790	vacuolar H+translocating inorganic pyrophosphatase
					TTHERM_00985010	hypothetical protein	TTHERM_00486720	transmembrane protein, putative			TTHERM_00582310	hypothetical protein
					TTHERM_00123680	senescence-associated protein	TTHERM_00713190	SPFH domain/band 7 family protein			TTHERM_00205170	transport system kinase
					TTHERM_00899460	peroxisomal 3-ketoacyl-CoA thiolase B	TTHERM_00941400	IQ calmodulin-binding motif protein			TTHERM_00551040	hydrocephalus-inducing protein
					TTHERM_00444470	S-adenosylmethionine synthetase protein	TTHERM_001091293	TOM7 family protein			TTHERM_00216010	Bmh1 14-3-3 family protein
					TTHERM_00024320	chromosome condensation regulator repeat protein	TTHERM_00161250	vacuolar ATP synthase subunit H			TTHERM_00486600	dynein-1-alpha heavy chain, flagellar inner arm I1 complex protein, putative
					TTHERM_00046180	tyrosine/nicotianamine aminotransferase	TTHERM_01080400	dioxygenase domain protein			TTHERM_00430020	radial spokehead protein
					TTHERM_00077240	polyubiquitin	TTHERM_00486940	nitroreductase			TTHERM_01052990	hypothetical protein
					TTHERM_00066830	cytochrome b5-like heme/steroid-binding domain protein	TTHERM_00255660	transmembrane protein, putative			TTHERM_00637010	hypothetical protein
					TTHERM_00402120	glutathione S-transferase	TTHERM_00694430	zinc finger lsd1 subclass family protein			TTHERM_01394370	protein kinase
					TTHERM_00312160	hypothetical protein	TTHERM_00532790	ABC transporter family protein			TTHERM_00046080	Serine/Threonine kinase
					TTHERM_000218829	saccharopine dehydrogenase	TTHERM_00059190	EF hand protein			TTHERM_00227050	peptidyl-prolyl cis-trans isomerase
					TTHERM_00971750	arrestin	TTHERM_00171630	riboflavin kinase/FAD synthetase family protein			TTHERM_00578550	transmembrane protein, putative
					TTHERM_00426240	hypothetical protein	TTHERM_00463010	glutathione S-transferase, amine-terminal domain protein			TTHERM_00188980	KdD6, putative
					TTHERM_00051890	calpain family cysteine protease	TTHERM_00146410	elongation factor Tu protein			TTHERM_00590130	MORN repeat protein
					TTHERM_00550890	ABC-type multidrug transport system, ATPase and permease component	TTHERM_00147510	succinyl-CoA:3-ketoacid-coenzyme A transferase			TTHERM_00059190	EF hand protein
					TTHERM_00218390	HECT domain ubiquitin transferase	TTHERM_00388160	MFS transporter			TTHERM_00735240	ADP-ribosylation factor (Arf)/Arf-like (ARL) small GTPase family protein
					TTHERM_00121000	transmembrane protein, putative	TTHERM_00502720	transmembrane protein, putative			TTHERM_00313600	transmembrane protein, putative
					TTHERM_00046970	CS domain protein	TTHERM_00471470	EF hand protein			TTHERM_00471920	ubiquitin carboxyl-terminal hydrolase
					TTHERM_00058590	fructose-1,6-bisphosphatase, cytosolic protein	TTHERM_00420900	Na,H/K antiporter P-type ATPase alpha subunit family protein			TTHERM_00128280	hypothetical protein
					TTHERM_00382240	transmembrane protein, putative	TTHERM_00653620	vacuolar type H+ATPase proteolipid subunit			TTHERM_00527447	transmembrane protein, putative
					TTHERM_01345770	hypothetical protein	TTHERM_00713380	ABC-2 family transporter protein			TTHERM_00338320	transmembrane protein, putative
					TTHERM_00780960	60S ribosomal protein L27	TTHERM_000947489	hypothetical protein			TTHERM_00160770	tyrosine 3-monooxygenase/tryptophan 5-monooxygenase activation protein, epsilon protein
					TTHERM_00055970	SNF7 family protein	TTHERM_00170320	6-phosphofructokinase			TTHERM_00006320	tetrin A
					TTHERM_00365340	transitional endoplasmic reticulum ATPase, putative	TTHERM_00348510	tubulin			TTHERM_00780720	hypothetical protein
					TTHERM_00585450	ERI1 exoribonuclease	TTHERM_00052460	V-type proton ATPase subunit G			TTHERM_00463000	UPF0678 fatty acid-binding protein-like protein, putative
					TTHERM_00558350	hypothetical protein	TTHERM_00106980	hypothetical protein			TTHERM_00149110	small guanosine triphosphatase family Ras family protein
					TTHERM_00522490	autophagy protein Atg8 ubiquitin-like protein	TTHERM_000929569	hypothetical protein			TTHERM_001164064	tumor suppressor mitostatin protein
					TTHERM_00047080	succinate dehydrogenase [ubiquinone] flavoprotein subunit	TTHERM_01019590	acyl-CoA dehydrogenase			TTHERM_001362507	hypothetical protein
					TTHERM_00129830	glycosyl hydrolase family 20 beta-N-acetylhexosaminidase family protein	TTHERM_000437538	cytochrome P450 family monooxygenase			TTHERM_00384910	basal body centrin protein
					TTHERM_00405520	taurine catabolism dioxygenase, TauD/TfdA family protein	TTHERM_00363210	ADP/ATP transporter on adenylate translocase			TTHERM_00077350	MORN repeat protein
					TTHERM_00760790	hypothetical protein	TTHERM_00023980	GTP-binding nuclear protein Ran-1			TTHERM_00616340	serine/threonine-protein phosphatase 2A 65 kDa regulatory subunit A alpha
					TTHERM_00318570	citrate synthase I	TTHERM_00066830	cytochrome b5-like heme/steroid-binding domain protein			TTHERM_00543590	protein kinase
					TTHERM_01169380	hypothetical protein	TTHERM_00295340	polyadenylate-binding protein			TTHERM_000584708	kinase domain protein
					TTHERM_00221120	granule tip protein	TTHERM_00122050	FAD-binding containing protein			TTHERM_00462870	eukaryotic aspartyl protease
					TTHERM_000449759	transmembrane protein, putative	TTHERM_00375130	methylisocitrate lyase			TTHERM_00658850	ENTH domain protein
					TTHERM_00502600	WGR domain protein	TTHERM_00794150	cofilin/tropomyosin-type actin-binding protein			TTHERM_00912290	dynein heavy chain 2, putative
					TTHERM_00145230	zinc-binding dehydrogenase family oxidoreductase	TTHERM_00680670	PH domain protein, putative			TTHERM_01107480	class I/II aminotransferase
					TTHERM_00649060	hypothetical protein	TTHERM_00540050	proteinase inhibitor I4 serpin			TTHERM_00302100	class I/II aminotransferase
					TTHERM_001034353	transmembrane protein, putative	TTHERM_00299570	pyridine nucleotide-disulfide oxidoreductase			TTHERM_00444670	heat shock protein HSP90
					TTHERM_00250970	glutamate-cysteine ligase, catalytic subunit	TTHERM_00616050	aspartyl-tRNA synthetase protein			TTHERM_00688470	dynein-1-alpha heavy chain, flagellar inner arm I1 complex protein
					TTHERM_00578700	zinc finger, C2H2 type family protein	TTHERM_001362507	hypothetical protein			TTHERM_00310560	transmembrane protein, putative
					TTHERM_000939159	hypothetical protein	TTHERM_000287919	hypothetical protein			TTHERM_00600440	emopamil-binding protein
					TTHERM_01109770	40S ribosomal protein S11, putative	TTHERM_00310130	hypothetical protein			TTHERM_00440470	hypothetical protein
					TTHERM_00334390	hypothetical protein	TTHERM_00421150	peptidyl-prolyl cis-trans isomerase			TTHERM_00563990	HMG box protein
					TTHERM_01347930	MFS transporter	TTHERM_00938820	elongation factor 2, putative			TTHERM_00052310	ADP/ATP transporter on adenylate translocase
					TTHERM_000784559	pyruvate dehydrogenase E1 beta subunit	TTHERM_00790780	pyrimidine-nucleoside phosphorylase			TTHERM_00723090	Ab-hydrolase associated lipase region protein
					TTHERM_00684770	hypothetical protein					TTHERM_00022810	phosphoenolpyruvate phosphomutase
					TTHERM_00346510	polyubiquitin					TTHERM_00433800	axonemal dynein heavy chain
					TTHERM_00486690	hypothetical protein					TTHERM_00532620	peptidyl-prolyl cis-trans isomerase
					TTHERM_00624500	hypothetical protein					TTHERM_00382150	squalene/phytoene synthase
					TTHERM_00310130	hypothetical protein					TTHERM_00433420	CAMP-dependent kinase catalytic subunit
					TTHERM_01039810	protein kinase					TTHERM_00713140	translationally-controlled tumor-like protein
					TTHERM_01308050	class II fumarate hydratase					TTHERM_00037640	hydrogenosomal ATP/ADP carrier protein
					TTHERM_00171850	heat shock-binding protein 70, ER luminal protein					TTHERM_00069180	plasma-membrane choline transporter
					TTHERM_01289110	60S ribosomal protein L15					TTHERM_00691720	NRAMP (natural resistance-associated macrophage protein) metal ion transporter family protein
					TTHERM_00378890	granule lattice protein					TTHERM_00299840	methylmalonate-semialdehyde dehydrogenase [acylating] protein
					TTHERM_00079720	SNF7 family protein					TTHERM_00606960	cell surface immobilization antigen
					TTHERM_00878160	malate synthase					TTHERM_00319970	acyl-CoA-binding protein
					TTHERM_000947489	hypothetical protein					TTHERM_00310130	hypothetical protein
					TTHERM_002653334	hypothetical protein					TTHERM_00137650	hypothetical protein
					TTHERM_00227770	eukaryotic translation initiation factor 5A					TTHERM_00923170	cation-transporting ATPase, putative
					TTHERM_00526780	hypothetical protein					TTHERM_01008630	squalene-tetrahymanol cyclase
					TTHERM_00016170	histone H3.4					TTHERM_00773580	cytochrome C-like protein
					TTHERM_00530660	papain family cysteine protease					TTHERM_00877050	peptidyl-prolyl cis-trans isomerase, cyclophilin-type protein
					TTHERM_00641240	2,3-bisphosphoglycerate-dependent phosphoglycerate mutase					TTHERM_01193630	ornithine decarboxylase antizyme protein
					TTHERM_00569419	class I chitinase					TTHERM_01299660	SCP-2 sterol transfer family protein
					TTHERM_00353480	HELP domain protein					TTHERM_00151580	hypothetical protein
					TTHERM_00721150	60S ribosomal protein L7					TTHERM_000016039	hypothetical protein
					TTHERM_00551160	glyceraldehyde-3-phosphate dehydrogenase					TTHERM_000947489	hypothetical protein
					TTHERM_00310540	transmembrane protein, putative					TTHERM_00930770	hypothetical protein
					TTHERM_00161200	hypothetical protein					TTHERM_00607190	UBA/TS-N domain protein
					TTHERM_01142830	hypothetical protein					TTHERM_000730368	hypothetical protein
					TTHERM_00092870	transmembrane protein, putative					TTHERM_00700900	Na,H/K antiporter P-type ATPase alpha subunit family protein
					TTHERM_00379000	hypothetical protein					TTHERM_000648677	polyubiquitin
					TTHERM_00476430	RimK-like ATP-grasp domain protein					TTHERM_00578860	hypothetical protein
					TTHERM_00440470	hypothetical protein
					TTHERM_00705050	transcription factor BTF3a
					TTHERM_00049040	transmembrane protein, putative
					TTHERM_00191270	papain family cysteine protease
					TTHERM_00218840	hypothetical protein
					TTHERM_00442200	hypothetical protein
					TTHERM_00624160	eukaryotic aspartyl protease
					TTHERM_01002860	carboxy-terminal crystallin fold protein
					TTHERM_00658950	diphthamide synthesis protein
					TTHERM_00503730	transmembrane protein, putative
					TTHERM_00129900	hypothetical protein
					TTHERM_00161130	papain family cysteine protease
					TTHERM_01169430	peptidase C39 family protein
					TTHERM_01194830	antioxidant, AhpC/TSA family protein
					TTHERM_00700900	Na,H/K antiporter P-type ATPase alpha subunit family protein
					TTHERM_000346489	polyubiquitin
					TTHERM_00624720	granule lattice protein
					TTHERM_01230120	hypothetical protein
					TTHERM_00502380	peptidase M16 inactive domain protein
					TTHERM_00726100	hypothetical protein
					TTHERM_00433940	LBP/BPI/CETP family, carboxy-terminal domain protein
					TTHERM_00044990	fumarylacetoacetase
					TTHERM_00474530	hypothetical protein
					TTHERM_000011798	hypothetical protein
					TTHERM_001362507	hypothetical protein
					TTHERM_01124100	AMP-binding enzyme family protein
					TTHERM_00047750	transmembrane protein, putative
					TTHERM_00037640	hydrogenosomal ATP/ADP carrier protein
					TTHERM_00346570	polyubiquitin
					TTHERM_00439250	papain family cysteine protease
					TTHERM_00242430	hypothetical protein
					TTHERM_00249740	hypothetical protein
					TTHERM_00079610	papain family cysteine protease
					TTHERM_001080487	hypothetical protein
					TTHERM_00697550	tetraspanin family protein
					TTHERM_00947480	hypothetical protein
					TTHERM_00257230	high mobility group (HMG) box protein
					TTHERM_00068170	25 kDa calcium-binding protein
					TTHERM_00633360	histone H2B.1
					TTHERM_00540050	proteinase inhibitor I4 serpin
					TTHERM_00790790	histone H2A
					TTHERM_000570549	histone H3.4
					TTHERM_00189170	histone H4
					TTHERM_00316500	histone H2B.1
					TTHERM_000823729	transmembrane protein, putative
					TTHERM_000530399	cystatin domain protein
					TTHERM_000730368	hypothetical protein
					TTHERM_00158520	hypothetical protein
					TTHERM_00096680	hypothetical protein
